# Brain and gonadal genes are differentially expressed in *Bicyclus anynana* butterfly larvae that learned a heritable novel food odor preference

**DOI:** 10.1101/2024.08.17.608425

**Authors:** V. Gowri, Shen Tian, Antónia Monteiro

## Abstract

*Bicyclus anynana* butterfly larvae learn to prefer novel odors added to their plant food and transmit those learned preferences to the next generation. However, the molecular mechanisms regulating the inheritance of this acquired preference remain unexplored. Here we examined how larval diet affected gene expression patterns in the larval brain as well as the gonads of adults to explore a potential genetic basis of this inheritance. We fed *B. anynana* larvae leaves coated with a novel banana odor (isoamyl acetate), or with a control solution, and performed five choice assays on individual larvae during their development to identify individuals that showed a majority preference for the treatment odor they were fed with. We then dissected male and female larval brains, adult spermatophores, or adult oocytes from those individuals, and profiled mRNA in all tissues and micro-RNA (miRNA) expression in oocytes only. Our results show that there are 83 differentially expressed genes (DEGs) across all tissue types in odor and control groups, of which 23 play roles in metabolism, transcription, response to various chemical stimuli, and olfactory pathways. MiRNAs did not differ in expression across diet treatments, but we discovered 57 novel miRNAs in oocytes. The DEGs in gonads are potential epigenetic factors that can regulate the inheritance of a learned odor preference. Still, caution is required as there was no overlap between DEGs across male and female brains, as well as male and female gonads.
