## Supplementary material for "Brain and gonadal genes are differentially expressed in *Bicyclus anynana* butterfly larvae that learned a heritable novel food odor preference": Electronic supplementary material - Additional file

### Sheet: Table S1
DEGs in the male larval brains of the odor group relative to the control group using DESeq2 analysis. These odor group larvae were fed (and preferred) the odor diet and the control group larvae were fed (and preferred) the control diet. The ID of each DEG (NCBI B. anynana v1.2 genome) is highlighted with its log2-fold change and adjusted P-value < 0.05.
#	NCBI Gene ID	log2FoldChange	Padj < 0.05
1	LOC112045362	4.3	1.15e-11
2	LOC112057320	6.3	1.15e-11
3	LOC112050427	2.2	2.47e-07
4	LOC112057142	0.8	2.5e-05
5	LOC112057521	8.2	0.00031224
6	LOC112057164	2.6	0.00048216
7	LOC112054915	3.2	0.00200471
8	LOC112046433	-3.9	0.00466018
9	LOC112044464	-7	0.00475854
10	LOC112051063	1	0.00864242
11	LOC112048823	5.1	0.00933182
12	LOC112049030	-3.2	0.012377
13	LOC112044321	1.2	0.0152008
14	LOC112047775	-0.7	0.0152008
15	LOC112057146	-0.7	0.0152008
16	LOC112057499	-2.2	0.0152008
17	LOC112050056	5.6	0.0188595
18	LOC112057139	0.6	0.0299091
19	LOC112057141	0.5	0.0330823
20	LOC112057140	0.6	0.037724
21	LOC112050942	-6	0.0382764

### Sheet: Table S2
DEGs in the female larval brains of the odor group relative to the control group using DESeq2 analysis. These odor group larvae were fed (and preferred) the odor diet and the control group larvae were fed (and preferred) the control diet. The ID of each DEG is highlighted with its log2-fold change and adjusted P-value < 0.05.
#	Gene ID	log2FoldChange	Padj < 0.05
1	LOC112046793	4.2	1.86e-25
2	LOC112057888	1.7	1.35e-06
3	LOC112056861	2.3	1.01e-05
4	LOC112050706	1.2	0.00015285
5	LOC112049603	5.2	0.00016073
6	LOC112057721	-2.3	0.0003555
7	LOC112058443	-1.1	0.00058066
8	LOC112045102	-0.8	0.00081682
9	LOC112046366	-0.8	0.00194247
10	LOC112058166	-1.1	0.00194247
11	LOC112046764	0.8	0.00350352
12	LOC112056548	-0.7	0.00480008
13	LOC112044749	-0.7	0.00535629
14	LOC112049058	-0.7	0.00535629
15	LOC112056778	1.4	0.00535629
16	LOC112047235	1.3	0.00605756
17	LOC112049294	1.1	0.00605756
18	LOC112056329	1	0.00791703
19	LOC112051983	-0.7	0.00844629
20	LOC112053892	-1	0.00844629
21	LOC112054652	-1	0.00847357
22	LOC112055862	-1.9	0.00902945
23	LOC112047275	3.2	0.00919441
24	LOC112053539	3.6	0.0101996
25	LOC112047431	5	0.0106921
26	LOC112054656	-0.7	0.0124014
27	LOC112056467	1	0.0124014
28	LOC112058291	-0.7	0.0129483
29	LOC112048869	-2.1	0.0130696
30	LOC112056440	1.3	0.0136471
31	LOC112056833	1.1	0.0167688
32	LOC112045331	-0.5	0.0180889
33	LOC112049549	0.7	0.0199528
34	LOC112055328	-3.4	0.0199528
35	LOC112052794	2	0.0221691
36	LOC112053293	-1	0.0245908
37	LOC112053554	-6.8	0.0289706
38	LOC112046936	-1.3	0.0289848
39	LOC112047746	1.2	0.0289848
40	LOC112043682	-0.5	0.0301687
41	LOC112050649	-0.8	0.0329925
42	LOC112055917	1.7	0.0351196
43	LOC112047518	-0.7	0.0352432
44	LOC112052459	-0.6	0.0360778
45	LOC112045444	-2.1	0.0395208
46	LOC112049016	-2.6	0.0397088
47	LOC112052244	-0.5	0.0450524
48	LOC112051296	-0.8	0.0462473

### Sheet: Table S3
DEGs in the adult butterfly oocytes of the odor group relative to the control group using DESeq2 analysis. These odor group larvae were fed (and preferred) the odor diet and the control group larvae were fed (and preferred) the control diet. The ID of each DEG is highlighted with its log2-fold change and adjusted P-value < 0.05.
#	Gene ID	log2FoldChange	Padj < 0.05
1	LOC112046816	-4.8	0.00243609
2	LOC112050290	2.7	0.00243609
3	LOC112058170	-0.6	0.00243609
4	LOC112050291	2.5	0.0142055
5	LOC112056083	-0.4	0.0261927
6	LOC112048292	-0.7	0.0313782
7	LOC112053499	3.2	0.0365164
8	LOC112044895	1.6	0.040954
9	LOC112051279	-0.3	0.0442134
10	LOC112052081	3.6	0.0442134

### Sheet: Table S4
DEGs in the adult butterfly spermatophores of the odor group relative to the control group using DESeq2 analysis. These odor group larvae were fed (and preferred) the odor diet and the control group larvae were fed (and preferred) the control diet. The ID of each DEG is highlighted with its log2-fold change and adjusted P-value < 0.05.
#	Gene ID	log2FoldChange	Padj < 0.05
1	LOC112051172	-23.9	8.2e-10
2	LOC112057641	-24.2	8.2e-10
3	LOC112045497	5	0.00013512
4	LOC112048194	-3.4	0.00696889

### Sheet: Table S5
RNA-seq data trimming and Salmon mapping statistics.
Raw Name*	Raw reads	Trimmed reads	Mapping rate, Salmon
RC1	40413229	40405655	59.2087
RC2	43199465	43165317	59.8133
RC3	41759106	41756492	59.0991
RC4	36750923	36742416	60.3063
RC5	17256453	17250219	59.4156
RC6	19624705	19612633	60.4651
RC7	22791865	22788420	58.1302
RC8	22156701	22152113	58.584
RC9	22419877	22404121	58.7796
RC10	19996823	19992384	58.9485
RC11	22942530	22935344	60.6096
RC12	32406300	32349171	56.8248
RC13	29703578	29698725	53.9336
RC14	35041154	35019791	58.4018
RC15	33393691	33388686	55.6863
RC16	33110468	33090738	54.1191
RB1	31132788	31127951	59.57
RB2	42493518	42490930	58.1311
RB3	41791959	41789877	58.6017
RB4	36058195	36045806	59.6608
RB5	38163638	38153900	60.6755
RB6	38048205	38040492	58.3386
RB7	22119085	22107051	61.3162
RB8	22663635	22652748	60.5056
RB9	21326084	21320114	62.1181
RB10	19807117	19801322	60.4594
RB11	22846809	22839930	58.4266
RB13	32367275	32349885	56.1596
RB14	33446800	33427549	57.2637
RB15	30800756	30791032	59.821
RB16	32240547	32227329	54.3344
*, RC: RNA from control group; RB: RNA from odor group; 1-3: brains from male larvae; 4-6: brains from female larvae; 7-11: oocytes; 12-16: spermatophores

### Sheet: Table S6
Oocyte sRNA-seq data trimming and Salmon mapping statistics.
Raw Name*	Raw reads	Trimmed reads	rRNA	tRNA	snRNA	snoRNA	Clean
RC7	25045860	25036005	1004360	351556	4834	9895	23665360
RC8	22587213	22581643	567302	149169	8315	8218	21848639
RC9	26194384	26171640	524208	1235288	33518	6161	24372465
RC10	23330581	23320409	1587115	1697871	21676	11029	200027188
RC11	20084017	20081604	741990	479642	19248	8293	18832431
RB7	23271550	23268960	2018853	1563854	13383	8616	19664254
RB8	21072171	21059821	786404	213794	12439	10089	20037095
RB9	24238899	24232890	903177	1110720	14683	16082	22188228
RB10	20690391	20686634	724268	1163986	6738	6372	18785270
RB11	20825330	20822871	1333295	3872973	19850	10943	15585810
*, RC: RNA from control group; RB: RNA from odor group

### Sheet: Table S7
Annotation of oocyte miRNAs in B. anynana
pre-miRNA* name	pre-miRNA sequence	pre-miRNA coordinate**	5p strand***	5p sequence	3p strand***	3p sequence	miRDeep2 score	source tissue
ban-novel-255	agguaaaucgcuggcuccgcuugucgggucaagccuucgauuuaccuuaug	NW_019863459.1:18326..18377:+	ban-novel-255-5p	agguaaaucgcuggcucc	ban-novel-255-3p	agccuucgauuuaccuuaug	6422.6	oocyte
ban-novel-256	uacucagaggcacaauuauccgcccacuuugguauacaucguguauacugaaguaggccgauaauugugccucugaguaua	NW_019862790.1:664096..664177:+	ban-novel-256-5p	uacucagaggcacaauuauc	ban-novel-256-3p	uaauugugccucugaguaua	5736.5	oocyte
ban-novel-257	ugaagacuuuuuugaauauuaauauauuaaaaaaagucguucaucccauu	NW_019863251.1:118593..118643:+	ban-novel-257-5p	ugaagacuuuuuugaaua	ban-novel-257-3p	uaaaaaaagucguucaucccauu	4528.1	oocyte
ban-novel-258	uggcaaauauugauaauaaagauaugacuuuucuuuauuuucacuauuugcucug	NW_019863105.1:6657..6712:-	ban-novel-258-5p	uggcaaauauugauaauaaaga	ban-novel-258-3p	uuuauuuucacuauuugcucug	2337.1	oocyte
ban-mir-2733f	ucguuaucauucucucagcagacuugucauucaucagucacuggguuuaugauuacugc	NW_019863670.1:88423..88482:+	ban-miR-2733f-5p	ucguuaucauucucucagcagacu	ban-miR-2733f-3p	ucacuggguuuaugauuacugc	1443.5	oocyte
ban-novel-259	ucaaggagagugcgacaagcaagauauggugcacuuuuugugccguauguaacugugguuaauucuagaca	NW_019863790.1:69363..69434:+	ban-novel-259-5p	ucaaggagagugcgacaagcaag	ban-novel-259-3p	uaacugugguuaauucuagaca	971.7	oocyte
ban-novel-260	uacauucgguggaucucgugcacagaaagcuccugugcgacgaggucggc	NW_019863052.1:294165..294215:+	ban-novel-260-5p	uacauucgguggaucucgugcacag	ban-novel-260-3p	ugugcgacgaggucggc	907	oocyte
ban-novel-66b-1	aucaguauaucauaggcuaaucgacuacagccucugauauaca	NW_019864108.1:4437..4480:-	ban-novel-66b-5p	aucaguauaucauaggcuaauc	ban-novel-66b-3p	uacagccucugauauaca	869.3	oocyte
ban-novel-66b-2	aucaguauaucauaggcuaaucgacuacagccucugauauaca	NW_019862970.1:4789..4832:-		aucaguauaucauaggcuaauc		uacagccucugauauaca	867.4	oocyte
ban-novel-66b-3	aucaguauaucauaggcuaaucgacuacagccucugauauaca	NW_019864108.1:21126..21169:-		aucaguauaucauaggcuaauc		uacagccucugauauaca	867.4	oocyte
ban-novel-66b-4	aucaguauaucauaggcuaaucgacuacagccucugauauaca	NW_019864108.1:11753..11796:-		aucaguauaucauaggcuaauc		uacagccucugauauaca	867.2	oocyte
ban-novel-261	cuucucuuucuauauacaaauauauaacaaauagagaggug	NW_019863352.1:76990..77031:+	ban-novel-261-5p	cuucucuuucuauauacaaau	ban-novel-261-3p	uauaacaaauagagaggug	790.2	oocyte
ban-novel-262	auuacucccaauuaaaaauggaaaacaauuccauuucccaucaaaacaauucaauugggccaggaauaug	NW_019863285.1:39053..39123:+	ban-novel-262-5p	auuacucccaauuaaaaa	ban-novel-262-3p	ucaauugggccaggaauaug	593.4	oocyte
ban-novel-263-1	uggucagauuuguguaaaaucacacacuaauguaucucacauuagugugugauuuuacacaaaucugaccagacugu	NW_019862879.1:135328..135405:-	ban-novel-263-5p	uggucagauuuguguaaaauc	ban-novel-263-3p	cacaaaucugaccagacugu	385.8	oocyte
ban-novel-263-2	uggucagauuuguguaaaaucacacacuaaugugagauacauuagugugugauuuuacacaaaucugaccagacugu	NW_019862879.1:135334..135411:+		uggucagauuuguguaaaauc		cacaaaucugaccagacugu	382.8	oocyte
ban-novel-265	acagaugaauugucgcggcgcgugcgcauaaaaacguauuuauguugcgauggguuacgugcgacuauuuaauuuugu	NW_019862841.1:484255..484333:+	ban-novel-265-5p	acagaugaauugucgcggcgcgugc	ban-novel-265-3p	uacgugcgacuauuuaauuuugu	340.3	oocyte
ban-novel-266-1	ucugcgcuucauuuacuucgcaaaguucuauuuagacaaacgaaguaaacgaagcagaguuu	NW_019863105.1:2762..2824:-	ban-novel-266-5p	ucugcgcuucauuuacuucgca	ban-novel-266-3p	cgaaguaaacgaagcagaguuu	337.5	oocyte
ban-novel-266-2	ucugcgcuucauuuacuucgcaaaguucuauuuagacaaacgaaguaaacgaagcagaguuu	NW_019863105.1:6791..6853:-		ucugcgcuucauuuacuucgca		cgaaguaaacgaagcagaguuu	336.9	oocyte
ban-novel-268	uagagguugcuuauggaugauauuaucaaaaucauccauaucuaaaucau	NW_019863790.1:46923..46973:+	ban-novel-268-5p	uagagguugcuuauggaugaua	ban-novel-268-3p	ucauccauaucuaaaucau	331.3	oocyte
ban-novel-269	uaacacaacgggauguugaguuauaagauaucucuguuaag	NW_019862848.1:847935..847976:-	ban-novel-269-5p	uaacacaacgggauguugagu	ban-novel-269-3p	uaagauaucucuguuaag	315.2	oocyte
ban-novel-270	aacgguaaaucgaaauagggucuuaaagaaacucuuucgauuuaccgacg	NW_019863031.1:140206..140256:-	ban-novel-270-5p	aacgguaaaucgaaauagggucuu	ban-novel-270-3p	aaacucuuucgauuuaccgacg	272.8	oocyte
ban-novel-271-1	gccauaauuagagaucguaggccuguuuucucuuucguuaggcaug	NW_019862767.1:2063941..2063987:+	ban-novel-271-5p	gccauaauuagagaucguag	ban-novel-271-3p	uucucuuucguuaggcaug	248.3	oocyte
ban-novel-271-2	gccauaauuagagaucguaggccuguuuucucuuucguuaggcaug	NW_019863174.1:55201..55247:+		gccauaauuagagaucguag		uucucuuucguuaggcaug	247.5	oocyte
ban-novel-273a	uaagaucacagacccaguugauuuuguuaaauaaaucugcuggaucaguggucuuuc	NW_019862939.1:440628..440685:-	ban-novel-273a-5p	uaagaucacagacccaguuga	ban-novel-273a-3p	ucugcuggaucaguggucuuuc	234.1	oocyte
ban-novel-274	uacauacuuugcccuuucggagcggcauugccucccaggcaguagcauuuugauuuuugcgaaguaguaa	NW_019872144.1:77..147:-	ban-novel-274-5p	uacauacuuugcccuuucggagcgg	ban-novel-274-3p	uugauuuuugcgaaguaguaa	225.2	oocyte
ban-novel-275	ugugacauccucucuguaucauuuuauuacauaaugguucagacuagauguaccagu	NW_019862855.1:550141..550198:-	ban-novel-275-5p	ugugacauccucucuguaucauu	ban-novel-275-3p	ugguucagacuagauguaccagu	197.8	oocyte
ban-novel-276	acacacucuggugcgaaacaguuuauuaauuguucacaggcgcuaccugugaacaaauugacuguuuucaccagugugug	NW_019862748.1:4636419..4636499:+	ban-novel-276-5p	acacacucuggugcgaaacag	ban-novel-276-3p	guuuucaccagugugug	196.6	oocyte
ban-novel-277	agcaaguugacgugcugcccugggaccuucagcgaguccuggcaucuucguacguaggcuaucuucu	NW_019863660.1:86134..86201:-	ban-novel-277-5p	agcaaguugacgugcugcccuggga	ban-novel-277-3p	uucguacguaggcuaucuucu	194.3	oocyte
ban-novel-278-1	auaaguagaauacuauagacuuguaucugucuugugucugacuugucuaagucuguguaucgucuacuuaugc	NW_019863368.1:146975..147048:+	ban-novel-278-5p	auaaguagaauacuauagacu	ban-novel-278-3p	gucuguguaucgucuacuuaugc	179.2	oocyte
ban-mir-2733g	ucguuaucauucacucuguagacuugucauucaucagucacugaguguaugauuacu	NW_019864174.1:7274..7331:+	ban-miR-2733g-5p	ucguuaucauucacucuguagacu	ban-miR-2733g-3p	ucacugaguguaugauuacu	178.8	oocyte
ban-novel-279-1	ucggaugugauucgucaggcaauggaguacuuuauuccuuuuucugacgugucaccugauag	NW_019862758.1:778625..778687:+	ban-novel-279-5p	ucggaugugauucgucaggcaaug	ban-novel-279-3p	cuuuuucugacgugucaccugauag	178.2	oocyte
ban-novel-279-2	ucggaugugauucgucaggcaauggaguacuuuauuccuuuuucugacgugucaccugauag	NW_019862771.1:83645..83707:+		ucggaugugauucgucaggcaaug		cuuuuucugacgugucaccugauag	178.2	oocyte
ban-novel-278-2	auaaguagaauacuauagacuuguaucugucgucuaagucuguguaucgucuacuuaugc	NW_019863368.1:145263..145323:+		auaaguagaauacuauagacu		gucuguguaucgucuacuuaugc	177.9	oocyte
ban-novel-282	uccauucaucuacaucuaauauuacugauguagaaauggaug	NW_019862786.1:1450848..1450890:-	ban-novel-282-5p	uccauucaucuacaucuaaua	ban-novel-282-3p	acugauguagaaauggaug	157.3	oocyte
ban-novel-283	aaggcaaaaaugggauagacuggcgaggaccagugugucuuauugcuaaagg	NW_019863143.1:184872..184924:-	ban-novel-283-5p	aaggcaaaaaugggauagacug	ban-novel-283-3p	gugugucuuauugcuaaagg	156.7	oocyte
ban-novel-284	uacaccacaguuuuaggacgcccucacuuaagagggccuuuccugugaaaacuggggcgugugu	NW_019866514.1:1211..1275:-	ban-novel-284-5p	uacaccacaguuuuaggacgccc	ban-novel-284-3p	uccugugaaaacuggggcgugugu	155.3	oocyte
ban-novel-273b	ugagaucaccgacccaguugauuuuguuaaauaaaucugcuggaucaguggucuuuga	NW_019862939.1:440779..440837:-	ban-novel-273b-5p	ugagaucaccgacccaguugau	ban-novel-273b-3p	ucugcuggaucaguggucuuuga	153.8	oocyte
ban-novel-286	uuugucaagaguuaacccuaggauuuuaagguguuccuguaacuguaugacggug	NW_019863144.1:303048..303103:+	ban-novel-286-5p	uuugucaagaguuaacccuag	ban-novel-286-3p	uccuguaacuguaugacggug	147.2	oocyte
ban-novel-287-1	uuguuuuugauuggagagcguuucccuccgauuccaccagaaucgaggcgggaaacguucuccgccgaaaaugugg	NW_019863968.1:38101..38177:+	ban-novel-287-5p	uuguuuuugauuggagagcgu	ban-novel-287-3p	uucuccgccgaaaaugugg	125.3	oocyte
ban-novel-288	auucaauuuaguccucacaaugaagacuauauugaauuu	NW_019862843.1:463146..463185:-	ban-novel-288-5p	auucaauuuaguccucaca	ban-novel-288-3p	ugaagacuauauugaauuu	122.4	oocyte
ban-novel-287-2	uuguuuuugauuggagagcguuucguaguccuccgauuccaccagaaucgaggcggaaaacguucuccgccgaaaaugugg	NW_019863968.1:32302..32383:+		uuguuuuugauuggagagcgu		uucuccgccgaaaaugugg	120.3	oocyte
ban-novel-290	cgauccuuuaucaauagcugauauuagcucggaugcacagucuucucuugcacccguaaauauuagcguuacuugugaaggugg	NW_019862922.1:40183..40267:+	ban-novel-290-5p	cgauccuuuaucaauagcugauau	ban-novel-290-3p	auuagcguuacuugugaaggugg	116.1	oocyte
ban-novel-291	uaugacauggucguauuguguuuaauacaaaaauauucauuaaauuuugcaauuaauacgucuaugucauau	NW_019864130.1:3967..4039:-	ban-novel-291-5p	uaugacauggucguauugug	ban-novel-291-3p	uaauacgucuaugucauau	108.9	oocyte
ban-novel-292	ugagaucuuccucaccacuagauuguauuaaaugaaucuagugguuugggaucuuaug	NW_019862960.1:257840..257898:-	ban-novel-292-5p	ugagaucuuccucaccacuagauu	ban-novel-292-3p	ucuagugguuugggaucuuaug	101.1	oocyte
ban-novel-293	cuaugaucugaugcaacacauauauagcaagcuaaaacuaaaaagcucauaacuguuguaucguuagacauagag	NW_019863358.1:172592..172667:-	ban-novel-293-5p	cuaugaucugaugcaaca	ban-novel-293-3p	aacuguuguaucguuagacauagag	88.4	oocyte
ban-novel-294	aaaauuucaaaauguacgcguagauuguuucugcagaaaugauacauugacguguaaaaaugaaaacauuu	NW_019863159.1:196471..196542:-	ban-novel-294-5p	aaaauuucaaaauguacgcguaga	ban-novel-294-3p	uugacguguaaaaaugaaaacauuu	80.4	oocyte
ban-novel-295	uaagaucacuaguccagucgauuuuauugaacaaauccacuggauugcuggucucuu	NW_019862939.1:440183..440240:-	ban-novel-295-5p	uaagaucacuaguccagucgau	ban-novel-295-3p	ccacuggauugcuggucucuu	57.3	oocyte
ban-novel-296	auuauuaauuccagucaguaaaaugauauuucagugacaguugcacuggaauuuuuacugacuguaauuaauaauc	NW_019862907.1:252977..253053:+	ban-novel-296-5p	auuauuaauuccagucagua	ban-novel-296-3p	cugacuguaauuaauaauc	41.2	oocyte
ban-novel-297	ucuaaggacacacugcgugacaugcgucgguugauguguuuacacaccagaugcaugucacgcaguguguccuuauaca	NW_019863052.1:229842..229921:+	ban-novel-297-5p	ucuaaggacacacugcgugacau	ban-novel-297-3p	gucacgcaguguguccuuauaca	6.2	oocyte
ban-mir-9c	ucuuugguauccuagcuguaggcguuucagucccuaaguuuauguaccgaaguua	NW_019862794.1:1396401..1396456:+	ban-miR-9c-5p	ucuuugguauccuagcuguagg	ban-miR-9c-3p	uaaguuuauguaccgaaguua	5.4	oocyte
ban-novel-298	cccaggucacauucuucacuauugccuuuacgauagugaagaaugugaccugauuc	NW_019862867.1:774872..774928:+	ban-novel-298-5p	cccaggucacauucuucacu	ban-novel-298-3p	ugaagaaugugaccugauuc	5.3	oocyte
ban-novel-299	ugguaagcuggucacaggaagacucgagguugggcucgugauuaguggagugccgau	NW_019865239.1:4607..4664:-	ban-novel-299-5p	ugguaagcuggucacaggaa	ban-novel-299-3p	cucgugauuaguggagugccgau	5.1	oocyte
ban-novel-300	cuugcccuucuuuuuguugcaguuugugugccauucuuuuaggcuuugcaacuggaacaucuaguuggcugcaaaac	NW_019863284.1:15715..15792:+	ban-novel-300-5p	cuugcccuucuuuuuguugcagu	ban-novel-300-3p	uggaacaucuaguuggcugcaaaac	4.2	oocyte
ban-novel-301	ugcgaggcuaaguaucuggguauuaccuuagaccagaaacuuacuuggaacucucacgugg	NW_019867689.1:135..196:+	ban-novel-301-5p	ugcgaggcuaaguaucugggu	ban-novel-301-3p	cuuacuuggaacucucacgugg	4.1	oocyte
ban-novel-302	uagaagcaccguuauuauuuuugcuaaagcucuauaauacuguucuucuaac	NW_019864147.1:18618..18670:+	ban-novel-302-5p	uagaagcaccguuauuauu	ban-novel-302-3p	uaauacuguucuucuaac	3.8	oocyte
ban-novel-303	agcuuagaguaagaaaauauuuugacucuaaacugcaga	NW_019862778.1:1630479..1630518:+	ban-novel-303-5p	agcuuagaguaagaaa	ban-novel-303-3p	uuugacucuaaacugcaga	3.3	oocyte
ban-novel-304	uuauuagcuaaguuagguauuguauugaaaaucuauagaucaaaaaugacugacuuagcuaaguu	NW_019863710.1:61358..61423:-	ban-novel-304-5p	uuauuagcuaaguuagguauu	ban-novel-304-3p	ugacugacuuagcuaaguu	3.1	oocyte
*, precursor miRNAs annotated using miRDeep2 that were manually named
**, NCBI B. anynana v1.2 genome scaffold ID: start position..end position: strand
***, mature miRNAs were only named once if the same mature miRNAs can be derived from multiple precursors
